# Comparative analysis of convergent jellyfish eyes reveals extensive differences in expression of vision-related genes

**DOI:** 10.1101/2025.03.14.642713

**Authors:** Natasha Picciani, Cory A. Berger, Sofie Nielsen, Jacob Musser, A. Philip Oel, Marina I. Stoilova, Detlev Arendt, Anders Garm, Todd H. Oakley

**Author notes:** Natasha Picciani and Cory A. Berger contributed equally to this article.

## Abstract

Quantifying gene expression across convergent origins of traits clarifies the degree to which those traits arise from shared versus distinct genetic programs, revealing how gene re-use relates to the repeatability of evolution. Eyes are important traits that evolved in many distantly related lineages, including at least nine times within cnidarians. Here, we investigate gene expression in eye-bearing and non-visual tissues from three cnidarian species representing long-diverged lineages where eyes evolved convergently (Cubozoa, Scyphozoa, and Hydrozoa). We find gene expression in eye-bearing tissues to be mostly lineage-specific, with only a small proportion of genes having convergent expression across species. Nevertheless, all species express homologs of deeply conserved vision-related genes known from Bilateria, which likely reflects deep homology (parallel evolution across vast phylogenetic distances) of a metazoan phototransduction toolkit. A gene tree analysis of opsins—the prototypical animal photosensors—shows that convergent eyes recruited different opsin paralogs, with the potential exception of an opsin ortholog shared between scyphozoan and cubozoan eyes. Our results suggest that eyes have mostly lineage-specific patterns of gene expression, yet some key phototransduction components are repeatedly recruited across multiple independent eye origins in Medusozoa.
