## Supplementary material for "Comparative analysis of convergent jellyfish eyes reveals extensive differences in expression of vision-related genes": Table S1

### Sheet: Sheet1
Sample_code	Sample_species	Sample_type	Extraction	Quantification	[ ] in ng/uL	RIN	total vol (uL)	Extraction_method	Live or Preserved	Extracted by	Remarks
SA01	Sarsia	Tentacles	02.05.2020	02.05.2020	8.4	9.6	35	Trizol+chloroform+ liquid nitrogen	live	Natasha	32 tentacles
SA02	Sarsia	Tentacle bulbs	02.05.2020	02.05.2020	48.7	9.9	35	Trizol+chloroform+ liquid nitrogen	live	Natasha	32 tentacle bulbs
SA03	Sarsia	Mouth	02.05.2020	02.05.2020	too high (> 1000 ng/mL)	10	35	Trizol+chloroform+ liquid nitrogen	live	Natasha	8 mouths/manubrium
SA04	Sarsia	Tentacles	02.17.2020	02.17.2020	45.6	4.4	35	Trizol+chloroform+ liquid nitrogen	RNA later	Natasha	40 tentacles; samples kept for one week at 4ºC, one week at -20ºC
SA05	Sarsia	Tentacle bulbs	02.17.2020	02.17.2020	580	6.3	35	Trizol+chloroform+ liquid nitrogen	RNA later	Natasha	40 tentacle bulbs; samples kept for one week at 4ºC, one week at -20ºC
SA06	Sarsia	Mouth	02.17.2020	02.17.2020	590	6.5	35	Trizol+chloroform+ liquid nitrogen	RNA later	Natasha	10 mouths/manubrium; samples kept for one week at 4ºC, one week at -20ºC
MJ1	A. aurita CA	Rhopalia	01.29.2020	01.29.2020	3.88	7.3	35	RNeasy Mini Kit	live	Natasha	31 rhopalia from 5 jellies
MJ4	A. aurita CA	Rhopalia	02.03.2020	02.03.2020	5.43	8.3	35	RNeasy Mini Kit	live	Natasha	67 rhopalia
MJ8	A. aurita CA	Manubrium	02.17.2020	02.17.2020	5.46	9.3	35	Trizol+chloroform+ liquid nitrogen	live	Natasha	6 manubrium
MJ23	A. aurita CA	Mouth	03.16.2020	03.16.2020	5.62		30	Modified David Gold's protocol (chinese)	live	Natasha	3 mouths; 950 µl L1 + 50 µl BME
MJ25	A. aurita CA	Tentacles	03.16.2020	03.16.2020	11.8		30	Modified David Gold's protocol (chinese)	live	Natasha	570 µl L1 + 30 µl BME
MJ26	A. aurita CA	Mouth	03.16.2020	03.16.2020	50.8		30	Modified David Gold's protocol (chinese)	live	Natasha	3 mouths; 570 µl L1 + 30 µl BME
MJ27	A. aurita CA	Rhopalia	03.17.2020	03.17.2020	4.9		30	Modified David Gold's protocol (chinese)	live	Natasha	67 rhopalia dissected in 2 hours
MJ29	A. aurita CA	Mouth	03.17.2020	03.17.2020	54.4		30	Modified David Gold's protocol (chinese)	live	Natasha	9 mouths
MJ32	A. aurita CA	Mouth	03.19.2020	03.19.2020	35.3		30	RNeasy Mini Kit	live	Natasha	6 mouths
MJ35	A. aurita CA	Mouth	03.19.2020	03.19.2020	31.2		30	RNeasy Mini Kit	live	Natasha
