## Supplementary material for "Comparative analysis of convergent jellyfish eyes reveals extensive differences in expression of vision-related genes": Table S2

### Sheet: general_stats_table
Sample	Species	Total reads	% Aligned	% Uniq aligned	Avg. mapped len	Mismatch rate	Del rate
MJ1	Aurelia	42.5646	47.62	42.42	173.67	1.41	0.06
MJ23	Aurelia	30.0341	79.9	71.69	175.94	1.23	0.05
MJ26	Aurelia	32.5629	79.66	71.6	175.97	1.24	0.05
MJ27	Aurelia	36.5906	73.84	65.83	176.09	1.18	0.05
MJ29	Aurelia	43.4537	80.08	71.73	176.07	1.2	0.05
MJ32	Aurelia	47.1796	46.21	41.64	173.48	1.22	0.04
MJ35	Aurelia	46.1921	50.34	45.41	174.18	1.22	0.05
MJ4	Aurelia	43.0292	48.26	43.31	174.02	1.29	0.05
MJ8	Aurelia	37.2415	75.5	67.79	175.77	1.19	0.04
SA01	Sarsia	37.9792	83.11	80.36	295.07	0.62	0.03
SA02	Sarsia	37.63	83.35	81.09	295.65	0.56	0.03
SA03	Sarsia	49.9431	85.46	83.15	295.7	0.59	0.03
SA04	Sarsia	37.7143	73.85	71.79	295.62	0.58	0.04
SA05	Sarsia	37.8918	77.52	75.43	295.83	0.53	0.03
SA06	Sarsia	44.463	75.02	73.09	295.94	0.57	0.03
SRR8101518	Tripedalia	21.1946	79.89	78.08	279.13	0.76	0.01
SRR8101523	Tripedalia	16.5057	78.51	76.78	278.75	0.89	0.02
SRR8101525	Tripedalia	22.9877	76.59	74.83	277.12	1.26	0.01
SRR8101526	Tripedalia	20.5113	80.56	78.9	280.26	0.7	0.01
