## Supplementary material for "Comparative analysis of convergent jellyfish eyes reveals extensive differences in expression of vision-related genes": Table S4

### Sheet: Aurelia GO terms
GO.ID	Term	Annotated	Significant	Expected	p-value
GO:0086091	regulation of heart rate by cardiac cond...	23	13	2.25	3e-08
GO:0006935	chemotaxis	548	89	53.5	3.8e-08
GO:0007186	G protein-coupled receptor signaling pat...	397	96	38.76	4.5e-08
GO:0035556	intracellular signal transduction	1582	207	154.46	3.3e-07
GO:0071320	cellular response to cAMP	31	14	3.03	3.5e-07
GO:0007187	G protein-coupled receptor signaling pat...	104	28	10.15	4.1e-07
GO:0086015	SA node cell action potential	14	9	1.37	9.8e-07
GO:0010752	regulation of cGMP-mediated signaling	11	8	1.07	1e-06
GO:0070588	calcium ion transmembrane transport	206	40	20.11	1.3e-06
GO:0071805	potassium ion transmembrane transport	92	26	8.98	4.5e-06
GO:0046058	cAMP metabolic process	16	9	1.56	4.7e-06
GO:0043267	negative regulation of potassium ion tra...	29	10	2.83	4.7e-06
GO:0010523	negative regulation of calcium ion trans...	10	7	0.98	7.6e-06
GO:0051480	regulation of cytosolic calcium ion conc...	146	32	14.25	8.4e-06
GO:0006661	phosphatidylinositol biosynthetic proces...	142	30	13.86	8.5e-06
GO:0007520	myoblast fusion	70	19	6.83	9.5e-06
GO:0001974	blood vessel remodeling	36	13	3.51	1.8e-05
GO:0060314	regulation of ryanodine-sensitive calciu...	15	8	1.46	2.7e-05
GO:0014057	positive regulation of acetylcholine sec...	15	8	1.46	2.7e-05
GO:0033137	negative regulation of peptidyl-serine p...	19	9	1.86	2.9e-05
GO:0060412	ventricular septum morphogenesis	33	12	3.22	3.5e-05
GO:1903779	regulation of cardiac conduction	24	10	2.34	4.1e-05
GO:0003203	endocardial cushion morphogenesis	26	12	2.54	4.7e-05
GO:1904562	phosphatidylinositol 5-phosphate metabol...	20	9	1.95	4.8e-05
GO:0006182	cGMP biosynthetic process	16	8	1.56	5e-05
GO:0046834	lipid phosphorylation	80	20	7.81	5.9e-05
GO:0048609	multicellular organismal reproductive pr...	1331	138	129.95	6.7e-05
GO:0019934	cGMP-mediated signaling	24	15	2.34	7.9e-05
GO:0007637	proboscis extension reflex	13	7	1.27	8.3e-05
GO:0006809	nitric oxide biosynthetic process	32	7	3.12	9e-05
GO:0045912	negative regulation of carbohydrate meta...	26	10	2.54	9.2e-05
GO:0071260	cellular response to mechanical stimulus	64	17	6.25	9.3e-05
GO:0006820	monoatomic anion transport	345	51	33.68	9.8e-05
GO:0015718	monocarboxylic acid transport	99	21	9.67	0.00011
GO:2001023	regulation of response to drug	105	25	10.25	0.00012
GO:0086012	membrane depolarization during cardiac m...	10	6	0.98	0.00013
GO:0034607	turning behavior involved in mating	10	6	0.98	0.00013
GO:0016059	deactivation of rhodopsin mediated signa...	18	8	1.76	0.00014
GO:0071286	cellular response to magnesium ion	14	7	1.37	0.00015
GO:1905276	regulation of epithelial tube formation	14	7	1.37	0.00015
GO:0046887	positive regulation of hormone secretion	106	18	10.35	0.00017
GO:0007602	phototransduction	58	20	5.66	0.00018
GO:0071880	adenylate cyclase-activating adrenergic ...	23	9	2.25	0.00018
GO:1900273	positive regulation of long-term synapti...	23	9	2.25	0.00018
GO:0035335	peptidyl-tyrosine dephosphorylation	56	15	5.47	0.00022
GO:0050908	detection of light stimulus involved in ...	19	8	1.86	0.00023
GO:0007204	positive regulation of cytosolic calcium...	145	29	14.16	0.00023
GO:0071345	cellular response to cytokine stimulus	389	49	37.98	0.00024
GO:0050907	detection of chemical stimulus involved ...	11	6	1.07	0.00026
GO:0032879	regulation of localization	1606	210	156.8	0.00026
GO:0043270	positive regulation of monoatomic ion tr...	173	34	16.89	0.00031
GO:0050885	neuromuscular process controlling balanc...	64	16	6.25	0.00032
GO:0097352	autophagosome maturation	62	16	6.05	0.00032
GO:0045944	positive regulation of transcription by ...	598	80	58.38	0.00034
GO:0007635	chemosensory behavior	127	28	12.4	0.00034
GO:0060441	epithelial tube branching involved in lu...	36	13	3.51	0.00036
GO:0048645	animal organ formation	78	18	7.62	0.00037
GO:0008045	motor neuron axon guidance	111	23	10.84	0.00037
GO:0043065	positive regulation of apoptotic process	448	67	43.74	0.00037
GO:0033555	multicellular organismal response to str...	65	14	6.35	0.00042
GO:0021932	hindbrain radial glia guided cell migrat...	16	7	1.56	0.00043
GO:0035810	positive regulation of urine volume	12	6	1.17	0.00047
GO:0106070	regulation of adenylate cyclase-activati...	12	6	1.17	0.00047
GO:0090179	planar cell polarity pathway involved in...	12	6	1.17	0.00047
GO:0014051	gamma-aminobutyric acid secretion	26	7	2.54	0.00047
GO:0007026	negative regulation of microtubule depol...	31	10	3.03	0.00049
GO:0045938	positive regulation of circadian sleep/w...	26	9	2.54	0.00052
GO:0019933	cAMP-mediated signaling	97	27	9.47	0.00052
GO:0034504	protein localization to nucleus	252	25	24.6	0.00053
GO:0016525	negative regulation of angiogenesis	49	14	4.78	0.00056
GO:0023041	neuronal signal transduction	17	7	1.66	0.00067
GO:0055075	potassium ion homeostasis	17	7	1.66	0.00067
GO:0035725	sodium ion transmembrane transport	118	27	11.52	0.0007
GO:0009584	detection of visible light	62	24	6.05	0.00073
GO:0007605	sensory perception of sound	131	25	12.79	0.00076
GO:0035112	genitalia morphogenesis	45	11	4.39	0.00079
GO:0007185	transmembrane receptor protein tyrosine ...	13	6	1.27	0.0008
GO:0003146	heart jogging	13	6	1.27	0.0008
GO:0007163	establishment or maintenance of cell pol...	357	56	34.86	0.0008
GO:0001666	response to hypoxia	256	42	24.99	0.00081
GO:0033500	carbohydrate homeostasis	167	22	16.3	0.00092
GO:0032637	interleukin-8 production	22	7	2.15	0.00092
GO:0032635	interleukin-6 production	49	9	4.78	0.00092
GO:2000179	positive regulation of neural precursor ...	43	10	4.2	0.00099
GO:1903351	cellular response to dopamine	58	11	5.66	0.001
GO:0050769	positive regulation of neurogenesis	400	54	39.05	0.00109
GO:0048793	pronephros development	34	10	3.32	0.0011
GO:0032663	regulation of interleukin-2 production	18	7	1.76	0.00114
GO:2001025	positive regulation of response to drug	40	11	3.91	0.00117
GO:0019228	neuronal action potential	46	12	4.49	0.00118
GO:0060993	kidney morphogenesis	77	19	7.52	0.00122
GO:0044070	regulation of monoatomic anion transport	81	13	7.91	0.00128
GO:0021871	forebrain regionalization	14	6	1.37	0.00128
GO:0031290	retinal ganglion cell axon guidance	35	10	3.42	0.00141
GO:0045467	R7 cell development	24	8	2.34	0.00141
GO:0097366	response to bronchodilator	47	12	4.59	0.00144
GO:0071498	cellular response to fluid shear stress	19	7	1.86	0.00145
GO:0018991	egg-laying behavior	112	23	10.93	0.00147
GO:0046777	protein autophosphorylation	175	28	17.09	0.00149
GO:0051124	synaptic assembly at neuromuscular junct...	178	34	17.38	0.00151
GO:0002053	positive regulation of mesenchymal cell ...	30	9	2.93	0.00167
GO:0007618	mating	116	22	11.33	0.00168
GO:2000826	regulation of heart morphogenesis	42	11	4.1	0.0018
GO:0045599	negative regulation of fat cell differen...	25	8	2.44	0.0019
GO:0035331	negative regulation of hippo signaling	25	8	2.44	0.0019
GO:0007274	neuromuscular synaptic transmission	75	17	7.32	0.00194
GO:0048596	embryonic camera-type eye morphogenesis	27	8	2.64	0.00195
GO:1903409	reactive oxygen species biosynthetic pro...	59	11	5.76	0.00195
GO:0060572	morphogenesis of an epithelial bud	15	6	1.46	0.00196
GO:0043951	negative regulation of cAMP-mediated sig...	15	6	1.46	0.00196
GO:0071910	determination of liver left/right asymme...	15	6	1.46	0.00196
GO:0097105	presynaptic membrane assembly	15	6	1.46	0.00196
GO:0009642	response to light intensity	15	6	1.46	0.00196
GO:2000242	negative regulation of reproductive proc...	78	13	7.62	0.00204
GO:0048675	axon extension	209	32	20.41	0.00212
GO:0051930	regulation of sensory perception of pain	31	9	3.03	0.00215
GO:0040017	positive regulation of locomotion	427	64	41.69	0.0022
GO:0032224	positive regulation of synaptic transmis...	22	12	2.15	0.0024
GO:0071773	cellular response to BMP stimulus	128	21	12.5	0.00241
GO:0045992	negative regulation of embryonic develop...	23	8	2.25	0.00242
GO:0060372	regulation of atrial cardiac muscle cell...	11	5	1.07	0.00245
GO:0002726	positive regulation of T cell cytokine p...	11	5	1.07	0.00245
GO:0098914	membrane repolarization during atrial ca...	11	5	1.07	0.00245
GO:0045906	negative regulation of vasoconstriction	11	5	1.07	0.00245
GO:2000136	regulation of cell proliferation involve...	21	7	2.05	0.00246
GO:0051349	positive regulation of lyase activity	22	7	2.15	0.00246
GO:0071731	response to nitric oxide	18	6	1.76	0.00247
GO:0048521	negative regulation of behavior	31	7	3.03	0.00247
GO:0051580	regulation of neurotransmitter uptake	17	5	1.66	0.00248
GO:1900373	positive regulation of purine nucleotide...	31	5	3.03	0.0025
GO:0045665	negative regulation of neuron differenti...	208	33	20.31	0.00259
GO:0019226	transmission of nerve impulse	85	21	8.3	0.00265
GO:0045664	regulation of neuron differentiation	601	87	58.68	0.00272
GO:0016202	regulation of striated muscle tissue dev...	121	24	11.81	0.00273
GO:0008586	imaginal disc-derived wing vein morphoge...	32	9	3.12	0.00274
GO:0008285	negative regulation of cell population p...	381	58	37.2	0.00278
GO:0051823	regulation of synapse structural plastic...	21	7	2.05	0.00281
GO:0060561	apoptotic process involved in morphogene...	21	7	2.05	0.00281
GO:0046620	regulation of organ growth	128	20	12.5	0.00282
GO:0042542	response to hydrogen peroxide	88	12	8.59	0.00286
GO:0007263	nitric oxide mediated signal transductio...	16	6	1.56	0.00288
GO:2000095	regulation of Wnt signaling pathway, pla...	16	6	1.56	0.00288
GO:0032526	response to retinoic acid	57	14	5.57	0.00319
GO:1901046	positive regulation of egg-laying behavi...	27	8	2.64	0.00327
GO:0001701	in utero embryonic development	296	40	28.9	0.00333
GO:0014056	regulation of acetylcholine secretion, n...	19	11	1.86	0.00335
GO:0060341	regulation of cellular localization	838	108	81.82	0.00335
GO:0044062	regulation of excretion	32	9	3.12	0.0034
GO:0003283	atrial septum development	16	6	1.56	0.00341
GO:0032288	myelin assembly	39	10	3.81	0.00341
GO:0071384	cellular response to corticosteroid stim...	54	9	5.27	0.00342
GO:0007156	homophilic cell adhesion via plasma memb...	66	17	6.44	0.00347
GO:0006357	regulation of transcription by RNA polym...	1107	146	108.08	0.00353
GO:0002026	regulation of the force of heart contrac...	22	7	2.15	0.00378
GO:0019430	removal of superoxide radicals	22	7	2.15	0.00378
GO:0009268	response to pH	46	9	4.49	0.00379
GO:0009953	dorsal/ventral pattern formation	194	33	18.94	0.00385
GO:1902042	negative regulation of extrinsic apoptot...	12	5	1.17	0.00386
GO:0021702	cerebellar Purkinje cell differentiation	12	5	1.17	0.00386
GO:0021559	trigeminal nerve development	12	5	1.17	0.00386
GO:1904886	beta-catenin destruction complex disasse...	12	5	1.17	0.00386
GO:0045332	phospholipid translocation	25	6	2.44	0.00387
GO:0010656	negative regulation of muscle cell apopt...	33	6	3.22	0.00389
GO:0046716	muscle cell cellular homeostasis	73	15	7.13	0.00403
GO:0016318	ommatidial rotation	17	6	1.66	0.00409
GO:0014048	regulation of glutamate secretion	23	5	2.25	0.00459
GO:0021766	hippocampus development	74	15	7.22	0.00461
GO:0086010	membrane depolarization during action po...	33	13	3.22	0.0048
GO:0048665	neuron fate specification	35	11	3.42	0.00488
GO:0007420	brain development	660	100	64.44	0.00492
GO:0070121	Kupffer's vesicle development	23	7	2.25	0.00499
GO:0051965	positive regulation of synapse assembly	90	20	8.79	0.00506
GO:0045494	photoreceptor cell maintenance	61	13	5.96	0.0052
GO:0051674	localization of cell	777	97	75.86	0.00526
GO:0048671	negative regulation of collateral sprout...	29	8	2.83	0.00531
GO:0060740	prostate gland epithelium morphogenesis	29	8	2.83	0.00531
GO:0055117	regulation of cardiac muscle contraction	42	15	4.1	0.0054
GO:0050806	positive regulation of synaptic transmis...	142	39	13.86	0.00541
GO:0003018	vascular process in circulatory system	99	24	9.67	0.00543
GO:0046907	intracellular transport	1324	123	129.27	0.00557
GO:0071870	cellular response to catecholamine stimu...	71	16	6.93	0.00561
GO:0015701	bicarbonate transport	18	6	1.76	0.00564
GO:0016926	protein desumoylation	18	6	1.76	0.00564
GO:0046856	phosphatidylinositol dephosphorylation	18	6	1.76	0.00564
GO:0048085	adult chitin-containing cuticle pigmenta...	18	6	1.76	0.00564
GO:0021794	thalamus development	18	6	1.76	0.00564
GO:0048384	retinoic acid receptor signaling pathway	18	6	1.76	0.00564
GO:0042755	eating behavior	74	15	7.22	0.00565
GO:0009154	purine ribonucleotide catabolic process	69	11	6.74	0.00576
GO:0048749	compound eye development	309	52	30.17	0.00576
GO:0051497	negative regulation of stress fiber asse...	13	5	1.27	0.00578
GO:0086004	regulation of cardiac muscle cell contra...	13	5	1.27	0.00578
GO:0003180	aortic valve morphogenesis	13	5	1.27	0.00578
GO:0060788	ectodermal placode formation	13	5	1.27	0.00578
GO:0003214	cardiac left ventricle morphogenesis	13	5	1.27	0.00578
GO:0045188	regulation of circadian sleep/wake cycle...	13	5	1.27	0.00578
GO:0098901	regulation of cardiac muscle cell action...	13	5	1.27	0.00578
GO:1903386	negative regulation of homophilic cell a...	13	5	1.27	0.00578
GO:0036092	phosphatidylinositol-3-phosphate biosynt...	55	12	5.37	0.00586
GO:0043062	extracellular structure organization	308	49	30.07	0.00591
GO:0042391	regulation of membrane potential	268	45	26.17	0.00592
GO:0001947	heart looping	76	15	7.42	0.00597
GO:0009636	response to toxic substance	407	56	39.74	0.00601
GO:0051259	protein complex oligomerization	359	38	35.05	0.00609
GO:0050796	regulation of insulin secretion	129	20	12.59	0.00634
GO:1905330	regulation of morphogenesis of an epithe...	96	24	9.37	0.00634
GO:0060359	response to ammonium ion	143	27	13.96	0.00643
GO:0008039	synaptic target recognition	36	9	3.51	0.00645
GO:0035019	somatic stem cell population maintenance	36	9	3.51	0.00645
GO:0060037	pharyngeal system development	24	7	2.34	0.00646
GO:0050909	sensory perception of taste	30	8	2.93	0.00664
GO:0051239	regulation of multicellular organismal p...	2000	275	195.27	0.00705
GO:0007606	sensory perception of chemical stimulus	79	21	7.71	0.00724
GO:0007189	adenylate cyclase-activating G protein-c...	63	19	6.15	0.00731
GO:0051924	regulation of calcium ion transport	135	24	13.18	0.00733
GO:0090288	negative regulation of cellular response...	105	17	10.25	0.00745
GO:0007416	synapse assembly	282	52	27.53	0.00748
GO:0031281	positive regulation of cyclase activity	24	7	2.34	0.00755
GO:0043502	regulation of muscle adaptation	86	13	8.4	0.00755
GO:0035115	embryonic forelimb morphogenesis	19	6	1.86	0.00757
GO:0050976	detection of mechanical stimulus involve...	19	6	1.86	0.00757
GO:0043950	positive regulation of cAMP-mediated sig...	19	6	1.86	0.00757
GO:0001990	regulation of systemic arterial blood pr...	25	5	2.44	0.00763
GO:2000026	regulation of multicellular organismal d...	1427	190	139.32	0.00775
GO:0007565	female pregnancy	99	15	9.67	0.0078
GO:0001837	epithelial to mesenchymal transition	90	20	8.79	0.00784
GO:0021575	hindbrain morphogenesis	39	10	3.81	0.00786
GO:0032611	interleukin-1 beta production	35	9	3.42	0.00788
GO:1903038	negative regulation of leukocyte cell-ce...	31	8	3.03	0.0079
GO:0050767	regulation of neurogenesis	726	104	70.88	0.00803
GO:0040014	regulation of multicellular organism gro...	163	27	15.91	0.00811
GO:0060323	head morphogenesis	39	11	3.81	0.00812
GO:0061028	establishment of endothelial barrier	28	9	2.73	0.00816
GO:0007367	segment polarity determination	31	8	3.03	0.0082
GO:0042311	vasodilation	31	8	3.03	0.0082
GO:2000758	positive regulation of peptidyl-lysine a...	31	8	3.03	0.0082
GO:2001044	regulation of integrin-mediated signalin...	14	5	1.37	0.00828
GO:0035293	chitin-based larval cuticle pattern form...	14	5	1.37	0.00828
GO:0010745	negative regulation of macrophage derive...	14	5	1.37	0.00828
GO:0034616	response to laminar fluid shear stress	14	5	1.37	0.00828
GO:0010644	cell communication by electrical couplin...	14	5	1.37	0.00828
GO:0051050	positive regulation of transport	627	93	61.22	0.00871
GO:0071867	response to monoamine	74	18	7.22	0.00929
GO:0048659	smooth muscle cell proliferation	91	19	8.88	0.00931
GO:0007601	visual perception	92	22	8.98	0.00936
GO:1905954	positive regulation of lipid localizatio...	92	14	8.98	0.00944
GO:0061307	cardiac neural crest cell differentiatio...	13	5	1.27	0.00947
GO:0034369	plasma lipoprotein particle remodeling	17	5	1.66	0.00948
GO:0002011	morphogenesis of an epithelial sheet	75	17	7.32	0.00959
GO:0046426	negative regulation of receptor signalin...	34	7	3.32	0.00997

### Sheet: Sarsia GO terms
GO.ID	Term	Annotated	Significant	Expected	p-value
GO:0060025	regulation of synaptic activity	26	12	1.38	2.2e-09
GO:0035725	sodium ion transmembrane transport	104	23	5.52	3.6e-09
GO:0009584	detection of visible light	88	16	4.67	4.9e-09
GO:0007154	cell communication	3626	247	192.58	6.3e-09
GO:0007186	G protein-coupled receptor signaling pat...	450	55	23.9	9.3e-09
GO:0010496	intercellular transport	21	10	1.12	3.4e-08
GO:0003333	amino acid transmembrane transport	75	22	3.98	1.1e-07
GO:2001023	regulation of response to drug	120	18	6.37	1.7e-07
GO:0006935	chemotaxis	570	58	30.27	1.8e-07
GO:0009952	anterior/posterior pattern specification	306	34	16.25	5.1e-07
GO:0086012	membrane depolarization during cardiac m...	12	7	0.64	7.2e-07
GO:0042472	inner ear morphogenesis	84	14	4.46	1.5e-06
GO:0019229	regulation of vasoconstriction	66	14	3.51	2.7e-06
GO:0060081	membrane hyperpolarization	19	8	1.01	2.7e-06
GO:0048846	axon extension involved in axon guidance	57	15	3.03	2.8e-06
GO:0048609	multicellular organismal reproductive pr...	1421	91	75.47	3.6e-06
GO:0007440	foregut morphogenesis	41	12	2.18	4.2e-06
GO:0050966	detection of mechanical stimulus involve...	21	8	1.12	6.6e-06
GO:0007214	gamma-aminobutyric acid signaling pathwa...	21	8	1.12	6.6e-06
GO:0050909	sensory perception of taste	35	10	1.86	9e-06
GO:0051481	negative regulation of cytosolic calcium...	36	10	1.91	1.2e-05
GO:0086091	regulation of heart rate by cardiac cond...	23	8	1.22	1.4e-05
GO:0098712	L-glutamate import across plasma membran...	12	6	0.64	1.5e-05
GO:0031947	negative regulation of glucocorticoid bi...	12	6	0.64	1.5e-05
GO:0036098	male germ-line stem cell population main...	30	9	1.59	1.6e-05
GO:0015718	monocarboxylic acid transport	114	13	6.05	1.7e-05
GO:0051674	localization of cell	789	69	41.9	1.9e-05
GO:0023041	neuronal signal transduction	18	7	0.96	2.2e-05
GO:0072375	medium-term memory	31	9	1.65	2.2e-05
GO:0045214	sarcomere organization	77	14	4.09	2.5e-05
GO:0071286	cellular response to magnesium ion	13	6	0.69	2.7e-05
GO:0001964	startle response	29	8	1.54	3.3e-05
GO:0001662	behavioral fear response	33	9	1.75	3.8e-05
GO:0019228	neuronal action potential	37	10	1.97	3.9e-05
GO:0007601	visual perception	116	18	6.16	4.5e-05
GO:0007637	proboscis extension reflex	14	6	0.74	4.5e-05
GO:0007268	chemical synaptic transmission	533	76	28.31	4.7e-05
GO:0071805	potassium ion transmembrane transport	109	24	5.79	4.8e-05
GO:0021682	nerve maturation	20	7	1.06	4.8e-05
GO:1990573	potassium ion import across plasma membr...	15	6	0.8	7.2e-05
GO:0040039	inductive cell migration	28	8	1.49	7.2e-05
GO:0060079	excitatory postsynaptic potential	51	10	2.71	9.4e-05
GO:0045646	regulation of erythrocyte differentiatio...	35	7	1.86	0.00011
GO:0030513	positive regulation of BMP signaling pat...	38	9	2.02	0.00013
GO:0050976	detection of mechanical stimulus involve...	23	7	1.22	0.00013
GO:0010648	negative regulation of cell communicatio...	1066	64	56.62	0.00014
GO:1904659	glucose transmembrane transport	67	8	3.56	0.00015
GO:0002682	regulation of immune system process	799	46	42.43	0.00015
GO:0030727	germarium-derived female germ-line cyst ...	39	9	2.07	0.00016
GO:0007638	mechanosensory behavior	39	9	2.07	0.00016
GO:0009266	response to temperature stimulus	335	28	17.79	0.00017
GO:0002087	regulation of respiratory gaseous exchan...	24	7	1.27	0.00018
GO:0016334	establishment or maintenance of polarity...	40	9	2.12	0.00019
GO:0006836	neurotransmitter transport	248	30	13.17	0.0002
GO:0007605	sensory perception of sound	157	21	8.34	0.0002
GO:1904646	cellular response to amyloid-beta	32	8	1.7	0.0002
GO:0007619	courtship behavior	56	11	2.97	0.00023
GO:0045988	negative regulation of striated muscle c...	18	6	0.96	0.00023
GO:0050965	detection of temperature stimulus involv...	18	6	0.96	0.00023
GO:0048714	positive regulation of oligodendrocyte d...	18	6	0.96	0.00023
GO:0097067	cellular response to thyroid hormone sti...	41	9	2.18	0.00024
GO:0048150	behavioral response to ether	12	5	0.64	0.00024
GO:1904261	positive regulation of basement membrane...	12	5	0.64	0.00024
GO:1903351	cellular response to dopamine	58	10	3.08	0.00032
GO:0035235	ionotropic glutamate receptor signaling ...	19	6	1.01	0.00033
GO:0006937	regulation of muscle contraction	133	20	7.06	0.00036
GO:0045823	positive regulation of heart contraction	28	6	1.49	0.00037
GO:2000288	positive regulation of myoblast prolifer...	13	5	0.69	0.00037
GO:1903818	positive regulation of voltage-gated pot...	13	5	0.69	0.00037
GO:0007630	jump response	13	5	0.69	0.00037
GO:0040017	positive regulation of locomotion	385	38	20.45	0.0004
GO:0032879	regulation of localization	1647	102	87.47	0.00041
GO:0042491	inner ear auditory receptor cell differe...	48	8	2.55	0.00044
GO:0045188	regulation of circadian sleep/wake cycle...	20	6	1.06	0.00045
GO:0008345	larval locomotory behavior	36	8	1.91	0.00048
GO:0051966	regulation of synaptic transmission, glu...	58	11	3.08	0.00049
GO:0008045	motor neuron axon guidance	96	14	5.1	0.00051
GO:0071260	cellular response to mechanical stimulus	96	14	5.1	0.00051
GO:0010644	cell communication by electrical couplin...	24	9	1.27	0.00054
GO:0043058	regulation of backward locomotion	14	5	0.74	0.00056
GO:0098810	neurotransmitter reuptake	14	5	0.74	0.00056
GO:0007365	periodic partitioning	30	7	1.59	0.00056
GO:0021517	ventral spinal cord development	26	4	1.38	0.00057
GO:0010811	positive regulation of cell-substrate ad...	77	12	4.09	0.00058
GO:0070207	protein homotrimerization	37	8	1.97	0.00059
GO:1901020	negative regulation of calcium ion trans...	21	6	1.12	0.0006
GO:0051124	synaptic assembly at neuromuscular junct...	144	14	7.65	0.00063
GO:0007618	mating	133	17	7.06	0.00065
GO:0009914	hormone transport	217	21	11.52	0.00076
GO:0086013	membrane repolarization during cardiac m...	29	9	1.54	0.00077
GO:0036376	sodium ion export across plasma membrane	15	5	0.8	0.0008
GO:0031643	positive regulation of myelination	15	5	0.8	0.0008
GO:0019991	septate junction assembly	30	7	1.59	0.0008
GO:0021515	cell differentiation in spinal cord	31	5	1.65	0.0008
GO:0019048	modulation by virus of host process	45	6	2.39	0.0008
GO:0098656	monoatomic anion transmembrane transport	240	32	12.75	0.00089
GO:0045822	negative regulation of heart contraction	23	6	1.22	0.00101
GO:1902475	L-alpha-amino acid transmembrane transpo...	57	14	3.03	0.00113
GO:0035150	regulation of tube size	167	24	8.87	0.00116
GO:0007293	germarium-derived egg chamber formation	111	19	5.9	0.00117
GO:0086064	cell communication by electrical couplin...	10	4	0.53	0.00128
GO:0086050	membrane repolarization during bundle of...	10	4	0.53	0.00128
GO:0086052	membrane repolarization during SA node c...	10	4	0.53	0.00128
GO:0021633	optic nerve structural organization	10	4	0.53	0.00128
GO:0030007	intracellular potassium ion homeostasis	10	4	0.53	0.00128
GO:0060075	regulation of resting membrane potential	10	4	0.53	0.00128
GO:0050953	sensory perception of light stimulus	123	21	6.53	0.00128
GO:0035262	gonad morphogenesis	51	9	2.71	0.00129
GO:0021510	spinal cord development	89	15	4.73	0.00137
GO:0010717	regulation of epithelial to mesenchymal ...	57	9	3.03	0.00148
GO:1903798	regulation of miRNA processing	17	5	0.9	0.0015
GO:0071242	cellular response to ammonium ion	87	14	4.62	0.00157
GO:1902476	chloride transmembrane transport	43	8	2.28	0.00167
GO:0016203	muscle attachment	43	8	2.28	0.00167
GO:0045197	establishment or maintenance of epitheli...	86	11	4.57	0.00173
GO:0001946	lymphangiogenesis	11	4	0.58	0.00192
GO:0010881	regulation of cardiac muscle contraction...	11	4	0.58	0.00192
GO:0010958	regulation of amino acid import across p...	11	4	0.58	0.00192
GO:0086036	regulation of cardiac muscle cell membra...	18	5	0.96	0.00199
GO:0007295	growth of a germarium-derived egg chambe...	18	5	0.96	0.00199
GO:0051580	regulation of neurotransmitter uptake	18	5	0.96	0.00199
GO:0006727	ommochrome biosynthetic process	18	5	0.96	0.00199
GO:0001707	mesoderm formation	109	12	5.79	0.00207
GO:0002532	production of molecular mediator involve...	35	7	1.86	0.00209
GO:0014059	regulation of dopamine secretion	35	7	1.86	0.00209
GO:0030010	establishment of cell polarity	192	13	10.2	0.00255
GO:0048047	mating behavior, sex discrimination	19	5	1.01	0.00259
GO:0086004	regulation of cardiac muscle cell contra...	19	5	1.01	0.00259
GO:0048266	behavioral response to pain	19	5	1.01	0.00259
GO:0071294	cellular response to zinc ion	19	5	1.01	0.00259
GO:0048703	embryonic viscerocranium morphogenesis	19	5	1.01	0.00259
GO:2000650	negative regulation of sodium ion transm...	19	5	1.01	0.00259
GO:0010960	magnesium ion homeostasis	41	6	2.18	0.00259
GO:0046456	icosanoid biosynthetic process	25	4	1.33	0.00264
GO:0001764	neuron migration	149	18	7.91	0.00266
GO:0008306	associative learning	151	22	8.02	0.00269
GO:0014047	glutamate secretion	34	8	1.81	0.00271
GO:0060372	regulation of atrial cardiac muscle cell...	12	4	0.64	0.00276
GO:0035002	liquid clearance, open tracheal system	12	4	0.64	0.00276
GO:0006883	intracellular sodium ion homeostasis	12	4	0.64	0.00276
GO:0003171	atrioventricular valve development	17	5	0.9	0.00279
GO:0008363	larval chitin-based cuticle development	22	5	1.17	0.00279
GO:0048813	dendrite morphogenesis	228	17	12.11	0.00293
GO:0010470	regulation of gastrulation	93	11	4.94	0.00299
GO:0040011	locomotion	1500	129	79.66	0.00301
GO:0045838	positive regulation of membrane potentia...	28	6	1.49	0.00301
GO:0048841	regulation of axon extension involved in...	32	6	1.7	0.00329
GO:0016331	morphogenesis of embryonic epithelium	287	19	15.24	0.00334
GO:0007314	oocyte anterior/posterior axis specifica...	85	6	4.51	0.00337
GO:0032228	regulation of synaptic transmission, GAB...	38	7	2.02	0.00343
GO:0046716	muscle cell cellular homeostasis	81	11	4.3	0.00352
GO:0045938	positive regulation of circadian sleep/w...	29	6	1.54	0.00363
GO:0055075	potassium ion homeostasis	23	8	1.22	0.00373
GO:0060581	cell fate commitment involved in pattern...	28	6	1.49	0.00379
GO:0045989	positive regulation of striated muscle c...	13	4	0.69	0.00383
GO:1903416	response to glycoside	13	4	0.69	0.00383
GO:1990535	neuron projection maintenance	13	4	0.69	0.00383
GO:0051151	negative regulation of smooth muscle cel...	13	4	0.69	0.00383
GO:0043267	negative regulation of potassium ion tra...	34	5	1.81	0.00383
GO:0008542	visual learning	60	9	3.19	0.0041
GO:0001702	gastrulation with mouth forming second	31	6	1.65	0.00413
GO:0021516	dorsal spinal cord development	21	5	1.12	0.00415
GO:0023057	negative regulation of signaling	1070	64	56.83	0.0043
GO:0006509	membrane protein ectodomain proteolysis	45	7	2.39	0.00433
GO:0009996	negative regulation of cell fate specifi...	30	6	1.59	0.00434
GO:0060562	epithelial tube morphogenesis	619	52	32.88	0.00438
GO:0032507	maintenance of protein location in cell	85	9	4.51	0.00452
GO:0007560	imaginal disc morphogenesis	282	29	14.98	0.00473
GO:0071679	commissural neuron axon guidance	22	5	1.17	0.00513
GO:0098914	membrane repolarization during atrial ca...	14	4	0.74	0.00513
GO:0002121	inter-male aggressive behavior	14	4	0.74	0.00513
GO:0021871	forebrain regionalization	14	4	0.74	0.00513
GO:2000134	negative regulation of G1/S transition o...	65	6	3.45	0.00519
GO:0048675	axon extension	173	26	9.19	0.00532
GO:0045860	positive regulation of protein kinase ac...	383	19	20.34	0.00545
GO:0070588	calcium ion transmembrane transport	208	23	11.05	0.00553
GO:0007405	neuroblast proliferation	128	12	6.8	0.006
GO:0055093	response to hyperoxia	42	7	2.23	0.0061
GO:0021536	diencephalon development	74	13	3.93	0.00643
GO:0051480	regulation of cytosolic calcium ion conc...	165	17	8.76	0.00657
GO:0006691	leukotriene metabolic process	15	4	0.8	0.00671
GO:0055119	relaxation of cardiac muscle	15	4	0.8	0.00671
GO:0015811	L-cystine transport	15	4	0.8	0.00671
GO:0015801	aromatic amino acid transport	15	4	0.8	0.00671
GO:0048262	determination of dorsal/ventral asymmetr...	29	5	1.54	0.00679
GO:0006885	regulation of pH	65	6	3.45	0.00682
GO:0097366	response to bronchodilator	43	7	2.28	0.00696
GO:0060563	neuroepithelial cell differentiation	65	9	3.45	0.00702
GO:0019226	transmission of nerve impulse	69	16	3.66	0.00704
GO:0034453	microtubule anchoring	24	5	1.27	0.00759
GO:0032720	negative regulation of tumor necrosis fa...	24	5	1.27	0.00759
GO:0071277	cellular response to calcium ion	44	7	2.34	0.00791
GO:0016333	morphogenesis of follicular epithelium	57	12	3.03	0.00791
GO:0086014	atrial cardiac muscle cell action potent...	17	6	0.9	0.00804
GO:0061548	ganglion development	13	3	0.69	0.00813
GO:0006665	sphingolipid metabolic process	104	5	5.52	0.00823
GO:0097068	response to thyroxine	16	4	0.85	0.00858
GO:0006750	glutathione biosynthetic process	16	4	0.85	0.00858
GO:0021984	adenohypophysis development	16	4	0.85	0.00858
GO:0010629	negative regulation of gene expression	1479	75	78.55	0.0087
GO:2001259	positive regulation of cation channel ac...	38	10	2.02	0.00876
GO:0060445	branching involved in salivary gland mor...	25	5	1.33	0.00909
GO:0048511	rhythmic process	262	29	13.91	0.00912
GO:0008015	blood circulation	332	39	17.63	0.00936
GO:0007613	memory	209	26	11.1	0.00947
GO:0010882	regulation of cardiac muscle contraction...	20	7	1.06	0.00964
GO:0050805	negative regulation of synaptic transmis...	77	12	4.09	0.00973
GO:0009953	dorsal/ventral pattern formation	190	16	10.09	0.00994

### Sheet: Tripedalia GO terms
GO.ID	Term	Annotated	Significant	Expected	p-value
GO:0007200	phospholipase C-activating G protein-cou...	49	9	1	5.2e-07
GO:0009584	detection of visible light	81	12	1.66	5.4e-07
GO:1902476	chloride transmembrane transport	45	8	0.92	3e-06
GO:0007186	G protein-coupled receptor signaling pat...	369	30	7.57	4.5e-06
GO:0043058	regulation of backward locomotion	17	5	0.35	1.7e-05
GO:0007626	locomotory behavior	309	21	6.34	2.4e-05
GO:0007187	G protein-coupled receptor signaling pat...	97	10	1.99	2.7e-05
GO:0007214	gamma-aminobutyric acid signaling pathwa...	20	5	0.41	4.1e-05
GO:0010715	regulation of extracellular matrix disas...	11	4	0.23	5e-05
GO:0035774	positive regulation of insulin secretion...	21	5	0.43	5.3e-05
GO:0007602	phototransduction	59	8	1.21	9.9e-05
GO:0006182	cGMP biosynthetic process	13	4	0.27	0.00011
GO:0042749	regulation of circadian sleep/wake cycle	58	9	1.19	0.00013
GO:0097376	interneuron axon guidance	14	4	0.29	0.00015
GO:0007193	adenylate cyclase-inhibiting G protein-c...	41	6	0.84	0.00017
GO:0050805	negative regulation of synaptic transmis...	68	8	1.39	0.00024
GO:0043583	ear development	196	9	4.02	0.00027
GO:0042359	vitamin D metabolic process	29	5	0.59	0.00027
GO:0043052	thermotaxis	17	4	0.35	0.00033
GO:0009636	response to toxic substance	443	19	9.08	0.00037
GO:0090328	regulation of olfactory learning	18	4	0.37	0.00042
GO:0007618	mating	138	10	2.83	0.00052
GO:0030431	sleep	82	10	1.68	0.00052
GO:0008045	motor neuron axon guidance	91	8	1.87	0.00053
GO:0007605	sensory perception of sound	139	10	2.85	0.00055
GO:0045924	regulation of female receptivity	20	4	0.41	0.00064
GO:0002121	inter-male aggressive behavior	21	4	0.43	0.00078
GO:0032275	luteinizing hormone secretion	10	3	0.21	0.00091
GO:0007634	optokinetic behavior	10	3	0.21	0.00091
GO:1903055	positive regulation of extracellular mat...	22	4	0.45	0.00093
GO:0007204	positive regulation of cytosolic calcium...	126	6	2.58	0.00114
GO:0019226	transmission of nerve impulse	76	8	1.56	0.00123
GO:0007340	acrosome reaction	11	3	0.23	0.00124
GO:0046673	negative regulation of compound eye reti...	11	3	0.23	0.00124
GO:0060444	branching involved in mammary gland duct...	11	3	0.23	0.00124
GO:0032870	cellular response to hormone stimulus	477	17	9.78	0.0016
GO:0042366	cobalamin catabolic process	12	3	0.25	0.00162
GO:0086010	membrane depolarization during action po...	26	4	0.53	0.00179
GO:0051480	regulation of cytosolic calcium ion conc...	136	9	2.79	0.00186
GO:1903351	cellular response to dopamine	58	7	1.19	0.00196
GO:0003091	renal water homeostasis	13	3	0.27	0.00208
GO:0050965	detection of temperature stimulus involv...	13	3	0.27	0.00208
GO:1900195	positive regulation of oocyte maturation	13	3	0.27	0.00208
GO:0007189	adenylate cyclase-activating G protein-c...	51	6	1.05	0.00229
GO:0007218	neuropeptide signaling pathway	46	5	0.94	0.00237
GO:0045938	positive regulation of circadian sleep/w...	28	4	0.57	0.00237
GO:0043051	regulation of nematode pharyngeal pumpin...	28	4	0.57	0.00237
GO:0035988	chondrocyte proliferation	14	3	0.29	0.00261
GO:0034384	high-density lipoprotein particle cleara...	14	3	0.29	0.00261
GO:0043153	entrainment of circadian clock by photop...	14	3	0.29	0.00261
GO:0010721	negative regulation of cell development	362	16	7.42	0.00272
GO:0023052	signaling	3042	93	62.37	0.0029
GO:0015889	cobalamin transport	15	3	0.31	0.00321
GO:0003416	endochondral bone growth	15	3	0.31	0.00321
GO:1901020	negative regulation of calcium ion trans...	15	3	0.31	0.00321
GO:0043270	positive regulation of monoatomic ion tr...	169	10	3.47	0.00363
GO:0019933	cAMP-mediated signaling	81	6	1.66	0.0037
GO:0010763	positive regulation of fibroblast migrat...	16	3	0.33	0.00389
GO:2001025	positive regulation of response to drug	32	4	0.66	0.00391
GO:0048813	dendrite morphogenesis	214	10	4.39	0.00401
GO:0048609	multicellular organismal reproductive pr...	1292	25	26.49	0.00421
GO:1990138	neuron projection extension	195	9	4	0.00446
GO:0015701	bicarbonate transport	17	3	0.35	0.00466
GO:0020028	endocytic hemoglobin import into cell	17	3	0.35	0.00466
GO:0019934	cGMP-mediated signaling	17	3	0.35	0.00466
GO:0048680	positive regulation of axon regeneration	35	4	0.72	0.00543
GO:0021854	hypothalamus development	18	3	0.37	0.00551
GO:0033564	anterior/posterior axon guidance	19	3	0.39	0.00644
GO:0044319	wound healing, spreading of cells	19	3	0.39	0.00644
GO:0007637	proboscis extension reflex	19	3	0.39	0.00644
GO:0046677	response to antibiotic	314	12	6.44	0.00728
GO:0014059	regulation of dopamine secretion	38	4	0.78	0.00731
GO:0042491	inner ear auditory receptor cell differe...	41	4	0.84	0.00739
GO:0042391	regulation of membrane potential	273	16	5.6	0.00743
GO:0009642	response to light intensity	20	3	0.41	0.00746
GO:1901046	positive regulation of egg-laying behavi...	20	3	0.41	0.00746
GO:0015749	monosaccharide transmembrane transport	94	5	1.93	0.00808
GO:0038083	peptidyl-tyrosine autophosphorylation	21	3	0.43	0.00858
GO:0007566	embryo implantation	40	4	0.82	0.00877
GO:0006836	neurotransmitter transport	236	14	4.84	0.00987
